# Bacterial pathogens deliver water/solute-permeable channels as a virulence strategy

**DOI:** 10.1101/2023.07.29.547699

**Authors:** Kinya Nomura, Felipe Andreazza, Jie Cheng, Ke Dong, Pei Zhou, Sheng Yang He

## Abstract

Many animal and plant pathogenic bacteria utilize a type III secretion system to deliver effector proteins into the host cell^1,2^. Elucidation of how these effector proteins function in the host cell is critical for understanding infectious diseases in animals and plants^3–5^. The widely conserved AvrE/DspE-family effectors play a central role in the pathogenesis of diverse phytopathogenic bacteria^6^. These conserved effectors are involved in the induction of “water-soaking” and host cell death that are conducive to bacterial multiplication in infected tissues. However, the exact biochemical functions of AvrE/DspE-family effectors have been recalcitrant to mechanistic understanding for three decades. Here we show that AvrE/DspE-family effectors fold into a β-barrel structure that resembles bacterial porins. Expression of AvrE and DspE in *Xenopus* oocytes results in (i) inward and outward currents, (ii) permeability to water and (iii) osmolarity-dependent oocyte swelling and bursting. Liposome reconstitution confirmed that the DspE channel alone is sufficient to allow the passage of small molecules such as fluorescein dye. Targeted screening of chemical blockers based on the predicted pore size (15-20 Å) of the DspE channel identified polyamidoamine (PAMAM) dendrimers as inhibitors of the DspE/AvrE channels. Remarkably, PAMAMs broadly inhibit AvrE/DspE virulence activities in *Xenopus* oocytes and during *Erwinia amylovora* and *Pseudomonas syringae* infections. Thus, we have unraveled the enigmatic function of a centrally important family of bacterial effectors with significant conceptual and practical implications in the study of bacterial pathogenesis.

---

All AvrE/DspE-family effectors examined, including AvrE from *Pseudomonas syringae*, WtsE from *Pantoea stewartii*, DspA/E (DspE hereinafter) from *Erwinia amylovora*, and DspE from *Pectobacterium carotovorum*, are major virulence factors responsible for bacterial multiplication and induction of major disease symptoms including water-soaking and host cell death during infection^6–19^. AvrE/DspE-family effectors have been very challenging to study due to their extremely large size (approximately 200 kDa), high toxicity to plant and yeast cells, and sharing little sequence similarities to proteins of known function^20,21^. Several AvrE/DspE-family effectors were reported to interact with several plant proteins, including plant protein phosphatase PP2A subunits, type one protein phosphatases (TOPPs) and receptor-like kinases^22–25^. In addition, a yeast *cdc55* mutation affecting Cdc55-PP2A protein phosphatase activity was found to suppress DspA/E-induced yeast growth arrest^21^. While these interactions associate AvrE/DspE-family effectors to various host cellular processes, the fundamental question regarding the actual biochemical function of AvrE/DspE-family effectors has remained elusive.

In this study, we performed AlphaFold2 analysis of the 3-D models of AvrE/DspE-family proteins. Unexpectedly, AlphaFold2 predicts that this family of proteins fold into a porin-like β-barrel structure. This surprising prediction prompted us to conduct a series of cryo-EM imaging-, *Xenopus* oocyte-, liposome-, and *in planta* experiments. Our results show that AvrE/DspE-family effectors are water/solute-permeable channels that can be blocked by polyamidoamine (PAMAM) dendrimers. The unexpected discovery of the water/solute-permeable channel function of AvrE/DspE-family effectors solves a decades-long puzzle regarding one of the most important families of phytobacterial type III effectors and marks a major advancement in understanding bacterial pathogenesis.
