## Supplementary material for "Bacterial pathogens deliver water/solute-permeable channels as a virulence strategy": Source Data for Extended Data Figure 2

### Sheet: Fig. 2b
Fig. 2b
				Two-way ANOVA, DspE vs water: F(1,152) = 9.685, P = 0.002
Treatment	Test voltage (mV)	Current value (uA)		Tukey's multiple comparisons test	P value
H2O	-118	-0.2708		H2O vs. DspE 0.01ng	0.002
H2O	-108	-0.2311		H2O vs. DspE 0.01ng within -118mV	<0.001
H2O	-98	-0.2067		H2O vs. DspE 0.01ng within -108mV	<0.001
H2O	-88	-0.1823		H2O vs. DspE 0.01ng within -98mV	<0.001
H2O	-78	-0.1579		H2O vs. DspE 0.01ng within -88mV	0.002
H2O	-68	-0.1335		H2O vs. DspE 0.01ng within -78mV	0.004
H2O	-58	-0.1091		H2O vs. DspE 0.01ng within -68mV	0.01
H2O	-48	-0.0816		H2O vs. DspE 0.01ng within -58mV	0.024
H2O	-38	-0.0541		H2O vs. DspE 0.01ng within -48mV	0.062
H2O	-28	-0.0267		H2O vs. DspE 0.01ng within -38mV	0.16
H2O	-18	-0.0053105		H2O vs. DspE 0.01ng within -28mV	0.392
H2O	-8	0.0252		H2O vs. DspE 0.01ng within -18mV	0.847
H2O	2	0.0588		H2O vs. DspE 0.01ng within -8mV	0.575
H2O	12	0.0954		H2O vs. DspE 0.01ng within 2mV	0.126
H2O	22	0.132		H2O vs. DspE 0.01ng within 12mV	0.009
H2O	32	0.1717		H2O vs. DspE 0.01ng within 22mV	<0.001
H2O	42	0.2175		H2O vs. DspE 0.01ng within 32mV	<0.001
H2O	52	0.2724		H2O vs. DspE 0.01ng within 42mV	<0.001
H2O	62	0.3334		H2O vs. DspE 0.01ng within 52mV	<0.001
H2O	-118	-0.3135		H2O vs. DspE 0.01ng within 62mV	<0.001
H2O	-108	-0.2708
H2O	-98	-0.2403
H2O	-88	-0.2128
H2O	-78	-0.1854
H2O	-68	-0.161
H2O	-58	-0.1304
H2O	-48	-0.0999
H2O	-38	-0.0724
H2O	-28	-0.0389
H2O	-18	-0.0175
H2O	-8	0.0161
H2O	2	0.0496
H2O	12	0.0923
H2O	22	0.129
H2O	32	0.1686
H2O	42	0.2114
H2O	52	0.2602
H2O	62	0.3212
H2O	-118	-0.2098
H2O	-108	-0.1671
H2O	-98	-0.1426
H2O	-88	-0.1274
H2O	-78	-0.1091
H2O	-68	-0.0938
H2O	-58	-0.0724
H2O	-48	-0.0572
H2O	-38	-0.0389
H2O	-28	-0.0175
H2O	-18	-0.0114
H2O	-8	0.013
H2O	2	0.0344
H2O	12	0.0557
H2O	22	0.0832
H2O	32	0.1107
H2O	42	0.1412
H2O	52	0.1778
H2O	62	0.2236
H2O	-118	-0.3837
H2O	-108	-0.341
H2O	-98	-0.3044
H2O	-88	-0.2739
H2O	-78	-0.2403
H2O	-68	-0.2067
H2O	-58	-0.1671
H2O	-48	-0.1365
H2O	-38	-0.0969
H2O	-28	-0.0572
H2O	-18	-0.0297
H2O	-8	0.0099482
H2O	2	0.0527
H2O	12	0.0984
H2O	22	0.1442
H2O	32	0.19
H2O	42	0.2419
H2O	52	0.2999
H2O	62	0.367
H2O	-118	-0.283
H2O	-108	-0.2495
H2O	-98	-0.222
H2O	-88	-0.1976
H2O	-78	-0.1732
H2O	-68	-0.1487
H2O	-58	-0.1213
H2O	-48	-0.0938
H2O	-38	-0.0663
H2O	-28	-0.0389
H2O	-18	-0.0206
H2O	-8	0.0099482
H2O	2	0.0435
H2O	12	0.074
H2O	22	0.1076
H2O	32	0.1442
H2O	42	0.1839
H2O	52	0.2297
H2O	62	0.2877
DspE 0.01ng	-118	-0.4814
DspE 0.01ng	-108	-0.4356
DspE 0.01ng	-98	-0.399
DspE 0.01ng	-88	-0.3624
DspE 0.01ng	-78	-0.3257
DspE 0.01ng	-68	-0.2861
DspE 0.01ng	-58	-0.2403
DspE 0.01ng	-48	-0.1945
DspE 0.01ng	-38	-0.1335
DspE 0.01ng	-28	-0.0694
DspE 0.01ng	-18	-0.0053105
DspE 0.01ng	-8	0.0862
DspE 0.01ng	2	0.2022
DspE 0.01ng	12	0.3395
DspE 0.01ng	22	0.5074
DspE 0.01ng	32	0.7027
DspE 0.01ng	42	0.9377
DspE 0.01ng	52	1.2154
DspE 0.01ng	62	1.5358
DspE 0.01ng	-118	-0.8018
DspE 0.01ng	-108	-0.7469
DspE 0.01ng	-98	-0.692
DspE 0.01ng	-88	-0.6401
DspE 0.01ng	-78	-0.5821
DspE 0.01ng	-68	-0.518
DspE 0.01ng	-58	-0.4417
DspE 0.01ng	-48	-0.3532
DspE 0.01ng	-38	-0.2525
DspE 0.01ng	-28	-0.1304
DspE 0.01ng	-18	0.0038447
DspE 0.01ng	-8	0.1778
DspE 0.01ng	2	0.3853
DspE 0.01ng	12	0.6264
DspE 0.01ng	22	0.9072
DspE 0.01ng	32	1.2215
DspE 0.01ng	42	1.5724
DspE 0.01ng	52	1.957
DspE 0.01ng	62	2.3781
DspE 0.01ng	-118	-1.5556
DspE 0.01ng	-108	-1.4671
DspE 0.01ng	-98	-1.3755
DspE 0.01ng	-88	-1.2809
DspE 0.01ng	-78	-1.1802
DspE 0.01ng	-68	-1.0673
DspE 0.01ng	-58	-0.933
DspE 0.01ng	-48	-0.7744
DspE 0.01ng	-38	-0.5882
DspE 0.01ng	-28	-0.3593
DspE 0.01ng	-18	-0.0908
DspE 0.01ng	-8	0.251
DspE 0.01ng	2	0.6661
DspE 0.01ng	12	1.1605
DspE 0.01ng	22	1.7342
DspE 0.01ng	32	2.3903
DspE 0.01ng	42	3.1258
DspE 0.01ng	52	3.9467
DspE 0.01ng	62	4.8348
DspE 0.01ng	-118	-2.5657
DspE 0.01ng	-108	-2.4254
DspE 0.01ng	-98	-2.2697
DspE 0.01ng	-88	-2.1019
DspE 0.01ng	-78	-1.9188
DspE 0.01ng	-68	-1.7112
DspE 0.01ng	-58	-1.4793
DspE 0.01ng	-48	-1.2138
DspE 0.01ng	-38	-0.9117
DspE 0.01ng	-28	-0.5668
DspE 0.01ng	-18	-0.1915
DspE 0.01ng	-8	0.187
DspE 0.01ng	2	0.721
DspE 0.01ng	12	1.2429
DspE 0.01ng	22	1.8044
DspE 0.01ng	32	2.4117
DspE 0.01ng	42	3.0464
DspE 0.01ng	52	3.7239
DspE 0.01ng	62	4.4258
DspE 0.01ng	-118	-1.6655
DspE 0.01ng	-108	-1.577
DspE 0.01ng	-98	-1.4824
DspE 0.01ng	-88	-1.3786
DspE 0.01ng	-78	-1.2657
DspE 0.01ng	-68	-1.1375
DspE 0.01ng	-58	-0.991
DspE 0.01ng	-48	-0.8201
DspE 0.01ng	-38	-0.6157
DspE 0.01ng	-28	-0.3746
DspE 0.01ng	-18	-0.0999
DspE 0.01ng	-8	0.2388
DspE 0.01ng	2	0.6295
DspE 0.01ng	12	1.075
DspE 0.01ng	22	1.5755
DspE 0.01ng	32	2.1248
DspE 0.01ng	42	2.7321
DspE 0.01ng	52	3.3821
DspE 0.01ng	62	4.0749

### Sheet: Fig. 2c
Fig. 2c
				Two-way ANOVA, AvrE vs water: F(1,152) = 9.316, P = 0.003
Treatment	Test voltage (mV)	Current value (uA)		Tukey's multiple comparisons test	P value
H2O	-118	-0.1732		H2O vs. AvrE 0.1ng	0.002
H2O	-108	-0.1548		H2O vs. AvrE 0.1ng within -118mV	<0.001
H2O	-98	-0.1396		H2O vs. AvrE 0.1ng within -108mV	<0.001
H2O	-88	-0.1274		H2O vs. AvrE 0.1ng within -98mV	<0.001
H2O	-78	-0.1091		H2O vs. AvrE 0.1ng within -88mV	<0.001
H2O	-68	-0.0938		H2O vs. AvrE 0.1ng within -78mV	<0.001
H2O	-58	-0.0755		H2O vs. AvrE 0.1ng within -68mV	<0.001
H2O	-48	-0.0572		H2O vs. AvrE 0.1ng within -58mV	<0.001
H2O	-38	-0.0389		H2O vs. AvrE 0.1ng within -48mV	<0.001
H2O	-28	-0.0175		H2O vs AvrE 0.1ng within -38mV	0.009
H2O	-18	-0.0083623		H2O vs. AvrE 0.1ng within -28mV	0.151
H2O	-8	0.013		H2O vs. AvrE 0.1ng within -18mV	0.887
H2O	2	0.0313		H2O vs. AvrE 0.1ng within -8mV	0.185
H2O	12	0.0557		H2O vs. AvrE 0.1ng within 2mV	0.003
H2O	22	0.0771		H2O vs. AvrE 0.1ng within 12mV	<0.001
H2O	32	0.1015		H2O vs. AvrE 0.1ng within 22mV	<0.001
H2O	42	0.129		H2O vs. AvrE 0.1ng within 32mV	<0.001
H2O	52	0.1595		H2O vs. AvrE 0.1ng within 42mV	<0.001
H2O	62	0.1961		H2O vs. AvrE 0.1ng within 52mV	<0.001
H2O	-118	-0.1243		H2O vs. AvrE 0.1ng within 62mV	<0.001
H2O	-108	-0.1152
H2O	-98	-0.103
H2O	-88	-0.0908
H2O	-78	-0.0755
H2O	-68	-0.0633
H2O	-58	-0.0511
H2O	-48	-0.0358
H2O	-38	-0.0206
H2O	-28	-0.0053105
H2O	-18	-0.0053105
H2O	-8	0.0099482
H2O	2	0.0252
H2O	12	0.0405
H2O	22	0.0557
H2O	32	0.074
H2O	42	0.0923
H2O	52	0.1137
H2O	62	0.1412
H2O	-118	-0.3074
H2O	-108	-0.2739
H2O	-98	-0.2464
H2O	-88	-0.2159
H2O	-78	-0.1884
H2O	-68	-0.164
H2O	-58	-0.1335
H2O	-48	-0.106
H2O	-38	-0.0755
H2O	-28	-0.045
H2O	-18	-0.0236
H2O	-8	0.0099482
H2O	2	0.0435
H2O	12	0.0801
H2O	22	0.1137
H2O	32	0.1564
H2O	42	0.2022
H2O	52	0.2541
H2O	62	0.3243
H2O	-118	-0.2159
H2O	-108	-0.1976
H2O	-98	-0.1823
H2O	-88	-0.161
H2O	-78	-0.1426
H2O	-68	-0.1213
H2O	-58	-0.0969
H2O	-48	-0.0755
H2O	-38	-0.0511
H2O	-28	-0.0297
H2O	-18	-0.0145
H2O	-8	0.0099482
H2O	2	0.0374
H2O	12	0.0649
H2O	22	0.0923
H2O	32	0.1198
H2O	42	0.1534
H2O	52	0.187
H2O	62	0.2297
H2O	-118	-0.3257
H2O	-108	-0.2983
H2O	-98	-0.2708
H2O	-88	-0.2464
H2O	-78	-0.2159
H2O	-68	-0.1854
H2O	-58	-0.1548
H2O	-48	-0.1213
H2O	-38	-0.0877
H2O	-28	-0.0511
H2O	-18	-0.0267
H2O	-8	0.0099482
H2O	2	0.0527
H2O	12	0.0923
H2O	22	0.1351
H2O	32	0.1808
H2O	42	0.2236
H2O	52	0.2724
H2O	62	0.3304
AvrE 0.1ng	-118	-1.11
AvrE 0.1ng	-108	-1.0276
AvrE 0.1ng	-98	-0.9422
AvrE 0.1ng	-88	-0.8537
AvrE 0.1ng	-78	-0.756
AvrE 0.1ng	-68	-0.6553
AvrE 0.1ng	-58	-0.5424
AvrE 0.1ng	-48	-0.4234
AvrE 0.1ng	-38	-0.2952
AvrE 0.1ng	-28	-0.1579
AvrE 0.1ng	-18	-0.0145
AvrE 0.1ng	-8	0.1534
AvrE 0.1ng	2	0.3334
AvrE 0.1ng	12	0.5349
AvrE 0.1ng	22	0.7576
AvrE 0.1ng	32	1.0018
AvrE 0.1ng	42	1.2703
AvrE 0.1ng	52	1.5633
AvrE 0.1ng	62	1.8807
AvrE 0.1ng	-118	-0.8995
AvrE 0.1ng	-108	-0.8354
AvrE 0.1ng	-98	-0.7652
AvrE 0.1ng	-88	-0.6981
AvrE 0.1ng	-78	-0.6187
AvrE 0.1ng	-68	-0.5394
AvrE 0.1ng	-58	-0.4478
AvrE 0.1ng	-48	-0.3502
AvrE 0.1ng	-38	-0.2433
AvrE 0.1ng	-28	-0.1243
AvrE 0.1ng	-18	-0.0053105
AvrE 0.1ng	-8	0.1442
AvrE 0.1ng	2	0.3151
AvrE 0.1ng	12	0.5074
AvrE 0.1ng	22	0.7302
AvrE 0.1ng	32	0.9835
AvrE 0.1ng	42	1.2764
AvrE 0.1ng	52	1.6121
AvrE 0.1ng	62	1.9936
AvrE 0.1ng	-118	-1.7662
AvrE 0.1ng	-108	-1.638
AvrE 0.1ng	-98	-1.5037
AvrE 0.1ng	-88	-1.3603
AvrE 0.1ng	-78	-1.2108
AvrE 0.1ng	-68	-1.0521
AvrE 0.1ng	-58	-0.8812
AvrE 0.1ng	-48	-0.695
AvrE 0.1ng	-38	-0.4966
AvrE 0.1ng	-28	-0.28
AvrE 0.1ng	-18	-0.0572
AvrE 0.1ng	-8	0.1961
AvrE 0.1ng	2	0.4738
AvrE 0.1ng	12	0.7729
AvrE 0.1ng	22	1.1025
AvrE 0.1ng	32	1.4565
AvrE 0.1ng	42	1.841
AvrE 0.1ng	52	2.256
AvrE 0.1ng	62	2.7047
AvrE 0.1ng	-118	-1.5342
AvrE 0.1ng	-108	-1.4366
AvrE 0.1ng	-98	-1.3267
AvrE 0.1ng	-88	-1.2138
AvrE 0.1ng	-78	-1.0917
AvrE 0.1ng	-68	-0.9575
AvrE 0.1ng	-58	-0.811
AvrE 0.1ng	-48	-0.6462
AvrE 0.1ng	-38	-0.4661
AvrE 0.1ng	-28	-0.2678
AvrE 0.1ng	-18	-0.0633
AvrE 0.1ng	-8	0.19
AvrE 0.1ng	2	0.4738
AvrE 0.1ng	12	0.8034
AvrE 0.1ng	22	1.1849
AvrE 0.1ng	32	1.6243
AvrE 0.1ng	42	2.1279
AvrE 0.1ng	52	2.7077
AvrE 0.1ng	62	3.3669
AvrE 0.1ng	-118	-1.4152
AvrE 0.1ng	-108	-1.3176
AvrE 0.1ng	-98	-1.2108
AvrE 0.1ng	-88	-1.1009
AvrE 0.1ng	-78	-0.9788
AvrE 0.1ng	-68	-0.8506
AvrE 0.1ng	-58	-0.7103
AvrE 0.1ng	-48	-0.5577
AvrE 0.1ng	-38	-0.3929
AvrE 0.1ng	-28	-0.2128
AvrE 0.1ng	-18	-0.0267
AvrE 0.1ng	-8	0.1931
AvrE 0.1ng	2	0.4311
AvrE 0.1ng	12	0.6935
AvrE 0.1ng	22	0.9835
AvrE 0.1ng	32	1.3039
AvrE 0.1ng	42	1.6487
AvrE 0.1ng	52	2.0302
AvrE 0.1ng	62	2.4422

### Sheet: Fig. 2d
Fig. 2d
					Two-way repeated measure ANOVA, treatment: F(2,192) = 13.885, P = 0.003; time: F(24,192) = 39.703, P < 0.001
Subject	Treatment	Time (min)	Volume change (nL)		Dunnett`s test vs a control	P value
1	H2O	0	0		DspE 2ng vs. H20	0.001
1	H2O	0.33	-1.1843		AvrE 20ng vs. H2O	0.035
1	H2O	0.67	6.2555		DspE 2ng vs. H20 within 0 min	1
1	H2O	1	9.9907		DspE 2ng vs. H20 within 0.33 min	0.953
1	H2O	1.33	13.0214		DspE 2ng vs. H20 within 0.67 min	0.87
1	H2O	1.67	13.5427		DspE 2ng vs. H20 within 1 min	0.763
1	H2O	2	13.4913		DspE 2ng vs. H20 within 1.33 min	0.695
1	H2O	2.33	14.587		DspE 2ng vs. H20 within 1.67 min	0.575
1	H2O	2.67	11.9957		DspE 2ng vs. H20 within 2 min	0.491
1	H2O	3	16.3862		DspE 2ng vs. H20 within 2.33 min	0.117
1	H2O	3.33	19.7734		DspE 2ng vs. H20 within 2.67 min	0.05
1	H2O	3.67	26.3464		DspE 2ng vs. H20 within 3	0.035
1	H2O	4	26.9788		DspE 2ng vs. H20 within 3.33 min	0.021
1	H2O	4.33	31.8527		DspE 2ng vs. H20 within 3.67 min	0.002
1	H2O	4.67	35.4854		DspE 2ng vs. H20 within 4 min	<0.001
1	H2O	5	41.8389		DspE 2ng vs. H20 within 4.33 min	<0.001
1	H2O	5.33	42.8595		DspE 2ng vs. H20 within 4.67 min	<0.001
1	H2O	5.67	46.9438		DspE 2ng vs. H20 within 5 min	<0.001
1	H2O	6	49.9744		DspE 2ng vs. H20 within 5.33 min	<0.001
1	H2O	6.33	53.3111		DspE 2ng vs. H20 within 5.67 min	<0.001
1	H2O	6.67	57.4108		DspE 2ng vs. H20 within 6 min	<0.001
1	H2O	7	61.8722		DspE 2ng vs. H20 within 6.33 min	<0.001
1	H2O	7.33	65.0661		DspE 2ng vs. H20 within 6.67 min	<0.001
1	H2O	7.67	64.5838		DspE 2ng vs. H20 within 7 min	<0.001
1	H2O	8	72.5328		DspE 2ng vs. H20 within 7.33 min	<0.001
2	H2O	0	0		DspE 2ng vs. H20 within 7.67 min	<0.001
2	H2O	0.33	4.0189		DspE 2ng vs. H20 within 8 min	<0.001
2	H2O	0.67	8.7477		AvrE 20ng vs. H20 within 0 min	1
2	H2O	1	11.745		AvrE 20ng vs. H20 within 0.33 min	0.979
2	H2O	1.33	16.0436		AvrE 20ng vs. H20 within 0.67 min	0.926
2	H2O	1.67	23.3275		AvrE 20ng vs. H20 within 1 min	0.834
2	H2O	2	26.0584		AvrE 20ng vs. H20 within 1.33 min	0.769
2	H2O	2.33	33.2471		AvrE 20ng vs. H20 within 1.67 min	0.68
2	H2O	2.67	34.6116		AvrE 20ng vs. H20 within 2 min	0.57
2	H2O	3	38.2956		AvrE 20ng vs. H20 within 2.33 min	0.387
2	H2O	3.33	41.4825		AvrE 20ng vs. H20 within 2.67 min	0.303
2	H2O	3.67	45.7646		AvrE 20ng vs. H20 within 3	0.256
2	H2O	4	53.5606		AvrE 20ng vs. H20 within 3.33 min	0.168
2	H2O	4.33	55.5098		AvrE 20ng vs. H20 within 3.67 min	0.102
2	H2O	4.67	56.4159		AvrE 20ng vs. H20 within 4 min	0.102
2	H2O	5	61.0109		AvrE 20ng vs. H20 within 4.33 min	0.075
2	H2O	5.33	64.9906		AvrE 20ng vs. H20 within 4.67 min	0.053
2	H2O	5.67	66.2442		AvrE 20ng vs. H20 within 5 min	0.03
2	H2O	6	69.4774		AvrE 20ng vs. H20 within 5.33 min	0.016
2	H2O	6.33	72.3612		AvrE 20ng vs. H20 within 5.67 min	0.01
2	H2O	6.67	75.6898		AvrE 20ng vs. H20 within 6 min	0.006
2	H2O	7	79.4172		AvrE 20ng vs. H20 within 6.33 min	0.003
2	H2O	7.33	82.4207		AvrE 20ng vs. H20 within 6.67 min	0.003
2	H2O	7.67	86.7251		AvrE 20ng vs. H20 within 7 min	0.002
2	H2O	8	90.4326		AvrE 20ng vs. H20 within 7.33 min	0.001
3	H2O	0	0		AvrE 20ng vs. H20 within 7.67 min	<0.001
3	H2O	0.33	3.3054		AvrE 20ng vs. H20 within 8 min	<0.001
3	H2O	0.67	6.8908
3	H2O	1	9.4544
3	H2O	1.33	16.0338
3	H2O	1.67	17.3779
3	H2O	2	23.454
3	H2O	2.33	22.6485
3	H2O	2.67	26.5185
3	H2O	3	30.0623
3	H2O	3.33	32.6834
3	H2O	3.67	34.4022
3	H2O	4	41.4149
3	H2O	4.33	40.6512
3	H2O	4.67	40.5843
3	H2O	5	41.8115
3	H2O	5.33	42.5992
3	H2O	5.67	46.0586
3	H2O	6	49.8997
3	H2O	6.33	49.8861
3	H2O	6.67	55.5753
3	H2O	7	56.9786
3	H2O	7.33	59.3295
3	H2O	7.67	62.9063
3	H2O	8	65.6693
4	H2O	0	0
4	H2O	0.33	3.4319
4	H2O	0.67	6.0884
4	H2O	1	7.763
4	H2O	1.33	10.2104
4	H2O	1.67	13.1937
4	H2O	2	15.1452
4	H2O	2.33	19.7164
4	H2O	2.67	24.1207
4	H2O	3	25.9218
4	H2O	3.33	28.9832
4	H2O	3.67	31.8104
4	H2O	4	34.6536
4	H2O	4.33	40.4151
4	H2O	4.67	40.9343
4	H2O	5	42.1882
4	H2O	5.33	44.2696
4	H2O	5.67	48.3222
4	H2O	6	50.1423
4	H2O	6.33	54.1946
4	H2O	6.67	55.1228
4	H2O	7	58.3406
4	H2O	7.33	61.8214
4	H2O	7.67	63.5601
4	H2O	8	66.6275
5	H2O	0	0
5	H2O	0.33	0.8778
5	H2O	0.67	5.1245
5	H2O	1	7.1488
5	H2O	1.33	13.6254
5	H2O	1.67	17.4285
5	H2O	2	21.1797
5	H2O	2.33	22.2493
5	H2O	2.67	25.4761
5	H2O	3	28.1449
5	H2O	3.33	21.5861
5	H2O	3.67	25.1033
5	H2O	4	30.7421
5	H2O	4.33	33.3666
5	H2O	4.67	36.8464
5	H2O	5	38.0171
5	H2O	5.33	39.7702
5	H2O	5.67	46.6959
5	H2O	6	49.1253
5	H2O	6.33	48.4485
5	H2O	6.67	53.5851
5	H2O	7	55.9974
5	H2O	7.33	60.3611
5	H2O	7.67	60.7935
5	H2O	8	64.8542
1	DspE 2ng	0	0
1	DspE 2ng	0.33	11.956
1	DspE 2ng	0.67	24.4614
1	DspE 2ng	1	32.0192
1	DspE 2ng	1.33	41.7816
1	DspE 2ng	1.67	51.2051
1	DspE 2ng	2	60.6685
1	DspE 2ng	2.33	75.0266
1	DspE 2ng	2.67	84.9105
1	DspE 2ng	3	92.6954
1	DspE 2ng	3.33	103.649
1	DspE 2ng	3.67	114.553
1	DspE 2ng	4	123.092
1	DspE 2ng	4.33	131.659
1	DspE 2ng	4.67	139.689
1	DspE 2ng	5	150.366
1	DspE 2ng	5.33	172.433
1	DspE 2ng	5.67	182.206
1	DspE 2ng	6	191.01
1	DspE 2ng	6.33	192.13
1	DspE 2ng	6.67	201.216
1	DspE 2ng	7	208.79
1	DspE 2ng	7.33	213.475
1	DspE 2ng	7.67	218.017
1	DspE 2ng	8	225.745
2	DspE 2ng	0	0
2	DspE 2ng	0.33	8.4844
2	DspE 2ng	0.67	21.9741
2	DspE 2ng	1	27.8773
2	DspE 2ng	1.33	38.1823
2	DspE 2ng	1.67	47.0908
2	DspE 2ng	2	54.1965
2	DspE 2ng	2.33	63.9136
2	DspE 2ng	2.67	71.0854
2	DspE 2ng	3	76.7216
2	DspE 2ng	3.33	83.8415
2	DspE 2ng	3.67	92.8858
2	DspE 2ng	4	99.1943
2	DspE 2ng	4.33	105
2	DspE 2ng	4.67	112.179
2	DspE 2ng	5	118.281
2	DspE 2ng	5.33	124.198
2	DspE 2ng	5.67	129.541
2	DspE 2ng	6	143.226
2	DspE 2ng	6.33	155.637
2	DspE 2ng	6.67	161.019
2	DspE 2ng	7	166.817
2	DspE 2ng	7.33	169.955
2	DspE 2ng	7.67	174.715
2	DspE 2ng	8	182.187
3	DspE 2ng	0	0
3	DspE 2ng	0.33	19.6876
3	DspE 2ng	0.67	34.9645
3	DspE 2ng	1	48.613
3	DspE 2ng	1.33	59.3259
3	DspE 2ng	1.67	72.5958
3	DspE 2ng	2	81.6154
3	DspE 2ng	2.33	93.1988
3	DspE 2ng	2.67	103.803
3	DspE 2ng	3	112.343
3	DspE 2ng	3.33	122.264
3	DspE 2ng	3.67	134.953
3	DspE 2ng	4	142.589
3	DspE 2ng	4.33	155.332
3	DspE 2ng	4.67	168.443
3	DspE 2ng	5	189.264
3	DspE 2ng	5.33	198.193
3	DspE 2ng	5.67	209.972
3	DspE 2ng	6	220.489
3	DspE 2ng	6.33	240.949
3	DspE 2ng	6.67	255.493
3	DspE 2ng	7	277.414
3	DspE 2ng	7.33	296.156
3	DspE 2ng	7.67	316.77
3	DspE 2ng	8	337.509
4	DspE 2ng	0	0
4	DspE 2ng	0.33	15.1554
4	DspE 2ng	0.67	28.764
4	DspE 2ng	1	44.4919
4	DspE 2ng	1.33	52.9478
4	DspE 2ng	1.67	67.1284
4	DspE 2ng	2	78.8258
4	DspE 2ng	2.33	89.4581
4	DspE 2ng	2.67	100.684
4	DspE 2ng	3	108.408
4	DspE 2ng	3.33	130.246
4	DspE 2ng	3.67	149.385
4	DspE 2ng	4	158.457
4	DspE 2ng	4.33	164.783
4	DspE 2ng	4.67	169.764
4	DspE 2ng	5	175.999
4	DspE 2ng	5.33	187.97
4	DspE 2ng	5.67	204.853
4	DspE 2ng	6	215.242
4	DspE 2ng	6.33	221.235
4	DspE 2ng	6.67	227.156
4	DspE 2ng	7	231.866
4	DspE 2ng	7.33	235.488
4	DspE 2ng	7.67	243.468
4	DspE 2ng	8	259.336
5	DspE 2ng	0	0
5	DspE 2ng	0.33	16.0072
5	DspE 2ng	0.67	26.833
5	DspE 2ng	1	39.3681
5	DspE 2ng	1.33	47.6469
5	DspE 2ng	1.67	60.1179
5	DspE 2ng	2	68.1604
5	DspE 2ng	2.33	76.3622
5	DspE 2ng	2.67	86.8638
5	DspE 2ng	3	98.1415
5	DspE 2ng	3.33	111.428
5	DspE 2ng	3.67	141.334
5	DspE 2ng	4	133.309
5	DspE 2ng	4.33	150.678
5	DspE 2ng	4.67	165.38
5	DspE 2ng	5	196.705
5	DspE 2ng	5.33	219.386
5	DspE 2ng	5.67	242.206
5	DspE 2ng	6	269.677
5	DspE 2ng	6.33	285.978
5	DspE 2ng	6.67	294.245
5	DspE 2ng	7	302.02
5	DspE 2ng	7.33	310.102
5	DspE 2ng	7.67	314.956
5	DspE 2ng	8	327.249
1	AvrE 20ng	0	0
1	AvrE 20ng	0.33	19.124
1	AvrE 20ng	0.67	37.7341
1	AvrE 20ng	1	55.4535
1	AvrE 20ng	1.33	72.0227
1	AvrE 20ng	1.67	86.8087
1	AvrE 20ng	2	103.632
1	AvrE 20ng	2.33	130.119
1	AvrE 20ng	2.67	150.566
1	AvrE 20ng	3	169.16
1	AvrE 20ng	3.33	180.632
1	AvrE 20ng	3.67	371.649
1	AvrE 20ng	4	421.044
1	AvrE 20ng	4.33	459.197
1	AvrE 20ng	4.67	489.075
1	AvrE 20ng	5	511.952
1	AvrE 20ng	5.33	537.304
1	AvrE 20ng	5.67	553.16
1	AvrE 20ng	6	575.968
1	AvrE 20ng	6.33	596.193
1	AvrE 20ng	6.67	610.566
1	AvrE 20ng	7	626.702
1	AvrE 20ng	7.33	644.616
1	AvrE 20ng	7.67	648.358
1	AvrE 20ng	8	278.408
2	AvrE 20ng	0	0
2	AvrE 20ng	0.33	9.3266
2	AvrE 20ng	0.67	22.4724
2	AvrE 20ng	1	36.679
2	AvrE 20ng	1.33	39.1217
2	AvrE 20ng	1.67	49.2675
2	AvrE 20ng	2	58.0633
2	AvrE 20ng	2.33	72.529
2	AvrE 20ng	2.67	84.7574
2	AvrE 20ng	3	97.3282
2	AvrE 20ng	3.33	113.89
2	AvrE 20ng	3.67	143.551
2	AvrE 20ng	4	158.404
2	AvrE 20ng	4.33	166.714
2	AvrE 20ng	4.67	185.18
2	AvrE 20ng	5	198.51
2	AvrE 20ng	5.33	207.462
2	AvrE 20ng	5.67	213.752
2	AvrE 20ng	6	223.55
2	AvrE 20ng	6.33	231.867
2	AvrE 20ng	6.67	240.39
2	AvrE 20ng	7	249.495
2	AvrE 20ng	7.33	255.596
2	AvrE 20ng	7.67	266.311
2	AvrE 20ng	8	756.506
3	AvrE 20ng	0	0
3	AvrE 20ng	0.33	10.0894
3	AvrE 20ng	0.67	21.9414
3	AvrE 20ng	1	34.1206
3	AvrE 20ng	1.33	44.6634
3	AvrE 20ng	1.67	56.2576
3	AvrE 20ng	2	67.3862
3	AvrE 20ng	2.33	77.6461
3	AvrE 20ng	2.67	87.8257
3	AvrE 20ng	3	97.9808
3	AvrE 20ng	3.33	107.824
3	AvrE 20ng	3.67	118.905
3	AvrE 20ng	4	131.409
3	AvrE 20ng	4.33	143.671
3	AvrE 20ng	4.67	152.141
3	AvrE 20ng	5	160.051
3	AvrE 20ng	5.33	172.125
3	AvrE 20ng	5.67	188.525
3	AvrE 20ng	6	211.143
3	AvrE 20ng	6.33	231.587
3	AvrE 20ng	6.67	249.34
3	AvrE 20ng	7	268.74
3	AvrE 20ng	7.33	285.467
3	AvrE 20ng	7.67	300.028
3	AvrE 20ng	8	313.308
4	AvrE 20ng	0	0
4	AvrE 20ng	0.33	7.9176
4	AvrE 20ng	0.67	15.9121
4	AvrE 20ng	1	23.5769
4	AvrE 20ng	1.33	32.0749
4	AvrE 20ng	1.67	40.1852
4	AvrE 20ng	2	47.0853
4	AvrE 20ng	2.33	55.3485
4	AvrE 20ng	2.67	61.5736
4	AvrE 20ng	3	66.6911
4	AvrE 20ng	3.33	74.1159
4	AvrE 20ng	3.67	79.7244
4	AvrE 20ng	4	86.407
4	AvrE 20ng	4.33	94.1106
4	AvrE 20ng	4.67	104.031
4	AvrE 20ng	5	221.682
4	AvrE 20ng	5.33	246.61
4	AvrE 20ng	5.67	272.438
4	AvrE 20ng	6	292.306
4	AvrE 20ng	6.33	307.692
4	AvrE 20ng	6.67	323.197
4	AvrE 20ng	7	337.244
4	AvrE 20ng	7.33	351.907
4	AvrE 20ng	7.67	363.571
4	AvrE 20ng	8	375.648
5	AvrE 20ng	0	0
5	AvrE 20ng	0.33	4.0916
5	AvrE 20ng	0.67	11.9915
5	AvrE 20ng	1	15.561
5	AvrE 20ng	1.33	25.3356
5	AvrE 20ng	1.67	28.4404
5	AvrE 20ng	2	38.2495
5	AvrE 20ng	2.33	229.948
5	AvrE 20ng	2.67	290.199
5	AvrE 20ng	3	298.618
5	AvrE 20ng	3.33	310.445
5	AvrE 20ng	3.67	330.654
5	AvrE 20ng	4	339.408
5	AvrE 20ng	4.33	343.468
5	AvrE 20ng	4.67	356.899
5	AvrE 20ng	5	372.769
5	AvrE 20ng	5.33	389.93
5	AvrE 20ng	5.67	397.425
5	AvrE 20ng	6	414.61
5	AvrE 20ng	6.33	432.645
5	AvrE 20ng	6.67	446.857
5	AvrE 20ng	7	469.643
5	AvrE 20ng	7.33	493.265
5	AvrE 20ng	7.67	505.651
5	AvrE 20ng	8	525.758

### Sheet: Fig. 2e
Fig. 2e
				Two-way ANOVA: treatment: F(1,24) = 47.987, P < 0.001; bath solution: F(2,24) = 49.317, P < 0.001
Injection treatment	Bath saline treatment	Corrected total cell fluorescense (CTCF)		Dunnett`s test vs a control	P value
H2O	Saline	3156.64		H2O vs. DspE 2ng	<0.001
H2O	Saline	2119.96		H2O vs. DspE 2ng within Saline	0.938
H2O	Saline	213559		H2O vs. DspE 2ng within Fluorescein	<0.001
H2O	Saline	1636.19		H2O vs. DspE 2ng within eGFP	0.966
H2O	Saline	370.906		Fluorescein vs. Saline	<0.001
DspE 2ng	Saline	3471.14		eGFP vs. Saline	0.998
DspE 2ng	Saline	1985.13		Fluorescein vs. Saline within H2O	1
DspE 2ng	Saline	547.818		eGFP vs. Saline within H2O	1
DspE 2ng	Saline	2686.6		Fluorescein vs. Saline within DspE 2ng	<0.001
DspE 2ng	Saline	-330.957		eGFP vs. Saline within DspE 2ng	0.997
H2O	Fluorescein	1770.79
H2O	Fluorescein	189522
H2O	Fluorescein	1197.89
H2O	Fluorescein	35212.3
H2O	Fluorescein	1991.83
DspE 2ng	Fluorescein	5.23777e+06
DspE 2ng	Fluorescein	9.84017e+06
DspE 2ng	Fluorescein	6.523e+06
DspE 2ng	Fluorescein	4.46277e+06
DspE 2ng	Fluorescein	7.0767e+06
H2O	eGFP	83183.8
H2O	eGFP	-169877
H2O	eGFP	48423.5
H2O	eGFP	103882
H2O	eGFP	216886
DspE 2ng	eGFP	91919.4
DspE 2ng	eGFP	-464233
DspE 2ng	eGFP	423979
DspE 2ng	eGFP	69498.5
DspE 2ng	eGFP	45840.8

### Sheet: Fig. 2f
Fig. 2f
				Two-way ANOVA: treatment: F(1,23) = 39.689, P < 0.001; bath solution: F(2,23) = 55.172, P < 0.001.
Injection treatment	Bath saline treatment	Corrected total cell fluorescense (CTCF)		Dunnett`s test vs a control	P value
H2O	Saline	0		H2O vs. AvrE 20ng	<0.001
H2O	Saline	0		H2O vs. AvrE 20ng within Saline	1
H2O	Saline	0		H2O vs. AvrE 20ng within Fluorescein	<0.001
H2O	Saline	0		H2O vs. AvrE 20ng within eGFP	0.995
H2O	Saline	0		Fluorescein vs. Saline	<0.001
AvrE	Saline	0		eGFP vs. Saline	0.98
AvrE	Saline	1490.96		Fluorescein vs. Saline within H2O	0.399
AvrE	Saline	0		eGFP vs. Saline within H2O	0.99
AvrE	Saline	0		Fluorescein vs. Saline within AvrE 20ng	<0.001
AvrE	Saline	0		eGFP vs. Saline within AvrE 20ng	0.989
H2O	Fluorescein	19440.7
H2O	Fluorescein	3.93829e+06
H2O	Fluorescein	-17806.4
H2O	Fluorescein	809085
H2O	Fluorescein	1.18381e+06
AvrE	Fluorescein	7.05579e+06
AvrE	Fluorescein	12999451
AvrE	Fluorescein	1.65859e+07
AvrE	Fluorescein	1.25161e+07
H2O	eGFP	279.555
H2O	eGFP	549174
H2O	eGFP	0
H2O	eGFP	2842.14
H2O	eGFP	26988.7
AvrE	eGFP	81944.5
AvrE	eGFP	213463
AvrE	eGFP	273579
AvrE	eGFP	40092.8
AvrE	eGFP	4298.16

### Sheet: Fig. 2h
Fig. 2h
Representative curve	Percentage (from total fluorescence after Triton was added to the solution)
Time (min)	SoyLipo + buffer	SoyLipo + 0.15uM DspE-betaDeletion	Soylipo + buffer	Soylipo + 0.15uM DspE WT
0	0	0	0	0
0.5	0	0.1	-0.1	0.6
1	0.1	0.1	0	1.6
1.5	0.4	0.2	0.1	2.6
2	0.6	0.2	0.1	3.5
2.5	0.8	0.2	0.1	4.4
3	1	0.2	0.2	5.5
3.5	1	0.3	0.2	6.3
4	1	0.3	0.1	7
4.5	1	0.3	0.2	7.9
5	1	0.3	0.3	8.6
5.5	1	0.3	0.2	9.4
6	1.1	0.3	0.2	10.1
6.5	1.2	0.4	0.2	10.8
7	1.1	0.4	0.2	11.6
7.5	1	0.4	0.2	12.3
8	1.1	0.3	0.2	12.9
8.5	1.1	0.4	0.3	13.7
9	1	0.3	0.2	14.2
9.5	1	0.4	0.2	15
10	1	0.4	0.2	15.4
10.5	1.1	0.4	0.2	16.2
11	1	0.4	0.3	16.8
11.5	1.1	0.4	0.3	17.3
12	1	0.4	0.3	17.9
12.5	1.1	0.4	0.2	18.6
13	1	0.4	0.1	19.2
13.5	1	0.4	0.1	19.4
14	1	0.4	0.3	20.1
14.5	1.1	0.4	0.2	20.6
15	1	0.5	0.1	20.9
15.5	1.2	0.5	0.2	21.6
16	1.1	0.5	0.2	21.8
16.5	0.9	0.3	0.2	22.2
17	1	0.4	0.1	22.8
17.5	0.9	0.3	0.2	23.3
18	1	0.5	0.1	23.5
18.5	1	0.3	0.2	24
19	0.9	0.4	0.1	24.3
19.5	0.9	0.2	0.2	24.7
20	1.1	0.5	0.2	25
20.5	0.9	0.3	0.2	25.7
21	1.1	0.4	0.2	26.1
21.5	0.9	0.2	0.3	26.2
22	0.9	0.3	0.3	26.7
22.5	0.8	0.2	0.2	26.8
23	0.9	0.3	0.3	27.4
23.5	0.9	0.4	0.2	27.6
24	0.9	0.4	0.2	27.8
24.5	0.9	0.3	0.3	28.3
25	1	0.5	0.3	28.6
25.5	0.9	0.3	0.3	29
26	0.9	0.3	0.2	29.1
26.5	0.9	0.3	0.2	29.5
27	0.9	0.4	0.2	29.6
27.5	0.8	0.3	0.3	30
28	0.9	0.4	0.3	30.4
28.5	0.8	0.4	0.2	30.5
29	0.8	0.3	0.1	30.5
29.5	0.9	0.4	0.2	31.1
30	0.9	0.4	0.3	31.4
30.5	0.8	0.3	0.3	31.6
31	0.9	0.4	0.3	32.1
31.5	0.9	0.4	0.2	32
32	0.7	0.3	0.1	32.1
32.5	0.8	0.6	0.2	32.4
33	0.8	0.4	0.2	32.7
33.5	0.8	0.4	0.3	33.1
34	0.9	0.4	0.1	33.1
34.5	0.8	0.4	0.3	33.6
35	0.6	0.3	0.2	33.7
35.5	0.7	0.4	0.1	33.7
36	0.8	0.4	0.2	34.1
36.5	0.8	0.4	0.1	34.1
37	0.8	0.4	0.1	34.6
37.5	0.8	0.4	0.1	34.5
38	0.6	0.4	0.1	34.7
38.5	0.8	0.4	0.2	35.3
39	0.6	0.3	0.2	35.6
39.5	0.6	0.3	0.3	35.8
40	0.8	0.4	0.1	35.6
40.5	0.6	0.3	0.2	35.9
41	0.6	0.3	0.1	36
41.5	0.6	0.4	0.3	36.4
42	0.7	0.6	0.2	36.5
42.5	0.6	0.4	0.2	36.6
43	0.6	0.4	0.2	36.7
43.5	0.6	0.5	0.1	37.2
44	0.6	0.4	0.1	37.1
44.5	0.6	0.5	0.2	37.3
45	0.6	0.5	0.1	37.4
45.5	0.6	0.5	0.1	37.5
46	0.6	0.5	0.2	37.8
46.5	0.5	0.4	0.2	38.1
47	0.7	0.6	0.2	38.6
47.5	0.5	0.5	0.1	38.1
48	0.5	0.6	0.1	38.6
48.5	0.7	0.5	0.2	38.6
49	0.7	0.6	0.1	38.7
49.5	0.5	0.6	0.2	39.2
50	0.5	0.5	0.2	39.2
50.5	0.5	0.6	0.3	39.5
51	0.5	0.5	0.2	39.6
51.5	0.5	0.5	0.2	39.7
52	0.5	0.5	0.1	39.5
52.5	0.4	0.5	0.1	39.9
53	0.6	0.6	0.2	40
53.5	0.4	0.5	0.1	40
54	0.4	0.5	0.1	40.1
54.5	0.4	0.6	0.1	40.3
55	0.5	0.6	0.1	40.5
55.5	0.4	0.5	0.1	40.8
56	0.4	0.6	0	40.6
56.5	0.4	0.6	0.1	40.7
57	0.5	0.7	0.2	41.1
57.5	0.4	0.6	0.1	41.2
58	0.5	0.7	0.2	41.5
58.5	0.5	0.7	0	41.1
59	0.4	0.6	0.1	41.5
59.5	0.4	0.7	0.1	41.3
60	0.4	0.7	0.1	41.7
60.5	0.3	0.6	0.2	41.8
61	0.3	0.7	0.1	42.2
61.5	0.3	0.6	0.2	42.2
62	0.4	0.6	0.1	42.3
62.5	0.3	0.6	0.1	42.3
63	0.4	0.7	0	42.2
63.5	0.4	0.7	0.1	42.6
64	0.3	0.7	0.1	42.6
64.5	0.3	0.7	0.1	43
65	0.3	0.7	0	42.4
65.5	0.4	0.7	0.1	43
66	0.4	0.7	0.1	43
66.5	0.4	0.7	0.1	43
67	0.2	0.5	0.1	43.2
67.5	0.4	0.7	0	43.3
68	0.2	0.6	0.1	43.4
68.5	0.2	0.6	0	43.5
69	0.3	0.6	0.1	43.8
69.5	0.3	0.7	0.1	43.9
70	0.3	0.7	0	43.8
70.5	0.2	0.6	0	43.9
71	0.3	0.7	0.1	44.2
71.5	0.2	0.6	0	44
72	0.2	0.7	0	44.2
72.5	0.2	0.6	0	44.6
73	0.3	0.7	0.1	44.5
73.5	0.3	0.7	0.2	44.8
74	0.1	0.6	0	44.5
74.5	0.2	0.7	0	44.7
75	0.2	0.7	0.1	44.8
75.5	0.2	0.6	0	44.9
76	0.1	0.6	0	45.1
76.5	0.1	0.6	0	44.7
77	0.2	0.6	-0.1	44.9
77.5	0.1	0.6	-0.1	45
78	0	0.6	0	45.3
78.5	0.2	0.7	0.1	45.5
79	0.1	0.6	0.1	45.6
79.5	0.2	0.6	0	45.6
80	0	0.6	0	45.7
80.5	0	0.6	0	45.8
81	0.1	0.7	-0.1	45.5
81.5	0	0.5	0.1	46
82	0	0.5	0	46.1
82.5	0	0.5	0	46.1
83	0.1	0.7	0.1	46.4
83.5	0	0.5	0	46.4
84	0	0.6	0	46.4
84.5	0.1	0.6	0	46.4
85	0	0.6	0.1	46.5
85.5	-0.1	0.6	0.1	46.6
86	0	0.6	0	46.4
86.5	-0.1	0.5	0	46.7
87	0	0.6	0	46.6
87.5	-0.1	0.4	-0.1	46.7
88	-0.2	0.5	-0.1	46.8
88.5	0	0.5	-0.1	46.9
89	-0.1	0.5	0.1	47.1
89.5	-0.1	0.5	0	47
90	-0.1	0.5	0.1	47.7
90.5	-0.1	0.6	0	47.3
91	-0.1	0.5	-0.1	47.3
91.5	-0.1	0.5	0	47.2
92	-0.1	0.4	0	47.4
92.5	-0.1	0.4	-0.1	47.5
93	-0.1	0.5	-0.1	47.1
93.5	-0.1	0.5	-0.1	47.6
94	-0.1	0.6	-0.1	47.3
94.5	-0.2	0.5	-0.1	47.6
95	-0.2	0.5	-0.2	47.4
95.5	-0.1	0.4	-0.1	47.8
96	-0.2	0.5	-0.2	47.6
96.5	-0.2	0.4	0	48
97	-0.4	0.4	-0.2	47.8
97.5	-0.3	0.4	-0.1	48.2
98	-0.2	0.5	-0.1	48.1
98.5	-0.3	0.4	0	48.4
99	-0.3	0.4	0	48.3
99.5	-0.3	0.4	-0.1	48
100	-0.4	0.3	0	48.4
100.5	-0.3	0.4	0	48.4
101	-0.3	0.4	-0.2	48.3
101.5	-0.3	0.5	0	48.7
102	-0.4	0.3	-0.1	48.5
102.5	-0.3	0.4	-0.2	48.1
103	-0.5	0.3	-0.2	48.7
103.5	-0.3	0.4	-0.1	48.6
104	-0.4	0.3	0	49.1
104.5	-0.4	0.5	-0.1	48.9
105	-0.3	0.4	0	49.1
105.5	-0.4	0.3	-0.1	48.9
106	-0.4	0.5	-0.1	48.9
106.5	-0.4	0.4	-0.1	49.3
107	-0.5	0.4	-0.1	49
107.5	-0.5	0.3	0	49.2
108	-0.5	0.4	-0.1	49.1
108.5	-0.5	0.3	-0.2	48.9
109	-0.4	0.4	-0.2	49.3
109.5	-0.5	0.3	-0.2	49
110	-0.4	0.5	-0.1	49.5
110.5	-0.5	0.3	0	49.7
111	-0.5	0.4	-0.1	49.5
111.5	-0.6	0.2	0	49.7
112	-0.4	0.3	-0.1	50
112.5	-0.5	0.3	-0.2	49.4
113	-0.5	0.4	-0.2	49.6
113.5	-0.6	0.2	-0.2	49.4
114	-0.6	0.2	-0.2	49.5
114.5	-0.7	0.1	-0.1	50
115	-0.6	0.3	-0.1	49.9
115.5	-0.6	0.3	-0.1	49.8
116	-0.6	0.2	-0.2	50.1
116.5	-0.7	0.2	-0.2	49.9
117	-0.7	0.2	-0.1	50.2
117.5	-0.7	0.1	-0.2	50.1
118	-0.7	0.2	-0.1	50.1
118.5	-0.7	0.1	-0.2	50.3
119	-0.6	0.3	-0.2	50.1
119.5	-0.7	0.2	-0.2	50.1
120	-0.6	0.2	-0.3	50.3
