## Supplementary material for "Bacterial pathogens deliver water/solute-permeable channels as a virulence strategy": Source Data for Extended Data Figure 4

### Sheet: Fig. 4a
Fig. 4a
				Two-way ANOVA, genotype: F(3,16) = 179.893, P < 0.001; treatment: F(1,16) = 26.987, P < 0.001
Genotype	Treatment	Bacteria count (log10 cfu / cm2)		Tukey's multiple comparisons test	P value
DC3000	H2O	6.77815		H2O vs. PAMAM G1	<0.001
DC3000	H2O	7.0607		H2O vs. PAMAM G1 within DC3000	0.793
DC3000	H2O	6.97772		H2O vs. PAMAM G1 within ΔEM	0.774
DC3000	PAMAM G1	6.65321		H2O vs. PAMAM G1 within ΔE	0.724
DC3000	PAMAM G1	7.17609		H2O vs. PAMAM G1 within ΔM	<0.001
DC3000	PAMAM G1	6.87506		DC3000 vs. ΔEM	<0.001
ΔEM	H2O	5.0607		DC3000 vs. ΔE	0.763
ΔEM	H2O	4.60206		DC3000 vs. ΔM	<0.001
ΔEM	H2O	5.07918		ΔEM vs. ΔE	<0.001
ΔEM	PAMAM G1	4.81291		ΔEM vs. ΔM	<0.001
ΔEM	PAMAM G1	4.90309		ΔE vs. ΔM	<0.001
ΔEM	PAMAM G1	4.90309		DC3000 vs. ΔEM within H2O	<0.001
ΔE	H2O	7		DC3000 vs. ΔE within H2O	0.748
ΔE	H2O	6.74036		DC3000 vs. ΔM within H2O	0.378
ΔE	H2O	6.65321		ΔEM vs. ΔE within H2O	<0.001
ΔE	PAMAM G1	6.92942		ΔEM vs. ΔM within H2O	<0.001
ΔE	PAMAM G1	6.87506		ΔE vs. ΔM within H2O	0.914
ΔE	PAMAM G1	6.74036		DC3000 vs. ΔEM within PAMAM G1	<0.001
ΔM	H2O	6.74036		DC3000 vs. ΔE within H2O PAMAM G1	0.981
ΔM	H2O	6.77815		DC3000 vs. ΔM within H2O PAMAM G1	<0.001
ΔM	H2O	6.60206		ΔEM vs. ΔE within H2O PAMAM G1	<0.001
ΔM	PAMAM G1	5.14613		ΔEM vs. ΔM within H2O PAMAM G1	0.047
ΔM	PAMAM G1	5.42325		ΔE vs. ΔM within H2O PAMAM G1	<0.001
ΔM	PAMAM G1	5.26717
